# Distinct members of the *C. elegans* CeMbio reference microbiota exert cryptic virulence and infection protection

**DOI:** 10.1101/2023.11.02.565327

**Authors:** Xavier Gonzalez, Javier E. Irazoqui

**Affiliations:** Immunology and Microbiology graduate program, Morningside Graduate School of Biomedical Sciences, University of Massachusetts Chan Medical School, Worcester MA 01605; Department of Microbiology and Physiological Systems, University of Massachusetts Chan Medical School, Worcester MA 01605

## Abstract

Microbiotas are complex microbial communities that colonize specific niches in the host and provide essential organismal functions that are important in health and disease. A key aspect is the ability of each distinct community member to promote or impair host health, alone or in the context of the community, in hosts with varied levels of immune competence. Understanding such interactions is limited by the complexity and experimental accessibility of current systems and models. Recently, a reference twelve-member microbiota for the model organism *C. elegans,* known as CeMbio, was defined to aid the dissection of conserved host-microbiota interactions. Understanding the physiological impact of the CeMbio bacteria on *C. elegans* is in its infancy. Here, we show the differential ability of each CeMbio bacterial species to activate innate immunity through the conserved PMK-1/p38 MAPK, ACh/WNT, and HLH-30/TFEB pathways. Using immunodeficient animals, we uncovered several examples of bacterial ‘cryptic’ virulence, or virulence that was masked by the host defense response. The ability to activate the PMK-1/p38 pathway did not correlate with bacterial virulence in wild type or immunodeficient animals. In contrast, ten out of twelve species activated HLH-30/TFEB, and most showed virulence towards *hlh-30-*deficient animals. In addition, we identified *Pseudomonas lurida* as a pathogen in wild type animals, and *Acinetobacter guillouiae* as avirulent despite activating all three pathways. Moreover, short pre-exposure to *A. guillouiae* promoted host survival of infection with *P. lurida,* which was dependent on PMK-1/p38 MAPK and HLH-30/TFEB. These results suggest that the microbiota of *C. elegans* is rife with “opportunistic” pathogens, and that HLH-30/TFEB is a fundamental and key host protective factor. Furthermore, they support the idea that bacteria like *A. guillouiae* evolved the ability to induce host innate immunity to improve host fitness when confronted with pathogens, providing new insights into how colonization order impacts host health.
