## Supplementary material for "Distinct members of the *C. elegans* CeMbio reference microbiota exert cryptic virulence and infection protection": Tables

### Sheet: Table_of_Contents
List of Tables
Table 1	Antibiotic susceptibility of the 12 CeMbio isolates
Table 2	Categorization of CeMbio isolates according to reporter expression and effect of PMK-1 deletion on survival
Table 3	Categorization of CeMbio isolates according to reporter expression and effect of HLH-30 deletion on survival
Table 4	C. elegans strains used

### Sheet: Table_1
Table 1: Antibiotic susceptibility of the 12 CeMbio isolates
		Ampicillin		Erythromycin		Kanamycin		Streptomycin
Strain Name	Strain Taxonomy	50	100	10	50	10	50	10	50
BIGb0170	Sphingobacterium multivorum	R	R	R	x	R	R	R	R
CEent1	Enterobacter hormaechei	R	R	R	R	x	x	x	x
JUb19	Stenotrophomonas indicatrix	R	R	R	R	R	R	R	R
JUb44	Chryseobacterium scophthalmum	R	R	R	x	R	R	R	R
JUb134	Sphingomonas molluscorum	R	x	x	x	x	x	R	R
MSPm1	Pseudomonas berkeleyensis	R	R	R	x	x	x	R	x
BIGb0172	Comamonas piscis	R	R	x	x	x	x	R	x
BIGb0393	Pantoea nemavictus	R	R	R	x	x	x	x	x
JUb66	Lelliottia amnigena	R	R	R	R	x	x	x	x
MYb10	Acinetobacter guillouiae	R	R	x	x	R	x	x	x
MYb11	Pseudomonas lurida	R	R	R	R	x	x	R	x
MYb71	Ochrobactrum vermis	R	R	R	x	R	R	R	R
R = Resistant
x = No Growth

### Sheet: Table_2
Table 2: Categorization of CeMbio isolates according to reporter expression and effect of PMK-1 deletion on survival
PMK-1/p38 MAPK
Category 1: PMK-1 activated and required for defense
Comamonas piscis
Enterobacter hormaechei
Pantoea nemavictus
Pseudomonas lurida
Category 2: PMK-1 activated but not required for defense
Acinetobacter guillouiae
Lelliottia amnigena
Pseudomonas berkeleyensis
Sphingomonas molluscorum
Category 3: PMK-1 not activated but required for defense
Sphingobacterium multivorum
Stenotrophomonas indicatrix
Category 4: PMK-1 repressed but required for survival
Chryseobacterium scophthalmum
Ochrobactrum vermis

### Sheet: Table_3
Table 3: Categorization of CeMbio isolates according to reporter expression and effect of HLH-30 deletion on survival
HLH-30/TFEB
Category 1: HLH-30 activated and required for defense
Chryseobacterium scophthalmum
Comamonas piscis
Enterobacter hormaechei
Lelliottia amnigena
Ochrobactrum vermis
Pantoea nemavictus
Pseudomonas berkeleyensis
Pseudomonas lurida
Sphingobacterium multivorum
Stenotrophomonas indicatrix
Category 2: HLH-30 activated but not required for defense
Acinetobacter guillouiae
Sphingomonas molluscorum

### Sheet: Table_4
Table 4: C. elegans strains
C. elegans Genotype	Source	Strain
Wild type, Bristol isolate	CGC	N2
spe-9 (hc88) I ; rrf-3 (b26) II	CGC	TJ1060
spe-9 (hc88) I ; rrf-3 (b26) II ; pmk-1(km25) IV	Irazoqui Laboratory	JIN1882
spe-9 (hc88) I ; rrf-3 (b26) II ; hlh-30 (tm1978) IV	Irazoqui Laboratory	JIN1884
agIs26 [Pclec-60::GFP ; Pmyo-2::mCherry]	Irazoqui Laboratory	JIN0810
agIs219 [Pt24b8.5::gfp::unc-54 3' UTR ; Pttx-3::gfp::unc-54 3' UTR] III	(Shivers et al., 2010)	AU78
hlh-30 (tm1978) ; jinIs1 [Phlh-30::hlh-30::gfp ; rol-6(su1006)]	Irazoqui Laboratory	JIN1567
